# RRNPP_detector: a tool to detect RRNPP quorum sensing systems in chromosomes, plasmids and phages of gram-positive bacteria

**DOI:** 10.1101/2021.08.18.456871

**Authors:** Charles Bernard, Yanyan Li, Eric Bapteste, Philippe Lopez

## Abstract

Gram-positive bacteria (e.g. Firmicutes) and their mobile genetic elements (plasmids, bacteriophages) encode peptide-based quorum sensing systems (QSSs) that regulate behavioral transitions in a density-dependent manner. In their simplest form, termed “RRNPP”, these QSSs are composed of two adjacent genes: a communication propeptide and its cognate intracellular receptor. Despite the prime importance of RRNPP QSSs in the regulation of key biological pathways such as virulence, sporulation or biofilm formation in bacteria, conjugation in plasmids or lysogeny in temperate bacteriophages, no tools exist to predict their presence in target genomes/mobilomes. Here, we introduce RRNPP_detector, a software to predict RRNPP QSSs in chromosomes, plasmids and bacteriophages of gram-positive bacteria, available at https://github.com/TeamAIRE/RRNPP_detector. RRNPP_detector does not rely on homology searches but on a signature of multiple criteria, which are common between distinct families of experimentally-validated RRNPP QSSs. Because this signature is generic while specific to the canonical mechanism of RRNPP quorum sensing, it enables the discovery of novel RRNPP QSSs and thus of novel “languages” of biocommunication. Applying RRNPP_detector against complete genomes of viruses and Firmicutes available on the NCBI, we report a potential 7.5-fold expansion of RRNPP QSS diversity, alternative secretion-modes for certain candidate QSS propeptides, ‘bilingual’ bacteriophages and plasmids, as well as predicted chromosomal and plasmidic Biosynthetic-Gene-Clusters regulated by QSSs.
