## Supplementary material for "RRNPP_detector: a tool to detect RRNPP quorum sensing systems in chromosomes, plasmids and phages of gram-positive bacteria": TableS3

### Sheet: polyencoding_QSS_MGEs
nb_encoding_QSSs	Dataset	encoding_genetic_element	phaster_score	prophage_region	genomic_accession	genomic_context	intergenic_distance	receptor_group	group_size	group_clust_coeff	receptor_id	r_start	r_end	r_strand	TPR_hmm_name	TPR_hmm_accession	TPR_hmm_evalue	DNA-binding_hmm_name	DNA-binding_hmm_accession	DNA-binding_hmm_evalue	homologous_ref_receptor	blastp_evalue	perc_identity	perc_cover	propeptide_id	p_start	p_end	p_strand	Prediction	SP(Sec/SPI)	TAT(Tat/SPI)	LIPO(Sec/SPII)	OTHER	CS Position	genetic_element	taxid	lineage
5	Firmicutes	plasmid			CP007616.1	(<= <====)	-4	group_00_Rap-NprR	2991	0.93	AIM34883.1	45489	46583	-	3q15B00-i1	-	2.7e-92				RapA_[B._subtilis]	1.38e-27	26.374	94.4	AIM34882.1	45364	45492	-	SP(Sec/SPI)	0.890022	0.001492	0.086129	0.022356	CS pos: 29-30. TQS-TV. Pr: 0.2995	plasmid	570416	root; cellular organisms; Bacteria; Terrabacteria group; Firmicutes; Bacilli; Bacillales; Bacillaceae; Bacillus; Bacillus cereus group; Bacillus thuringiensis; Bacillus thuringiensis serovar kurstaki; Bacillus thuringiensis serovar kurstaki str. YBT-1520
5	Firmicutes	plasmid			CP007616.1	(====> =>)	-1	group_00_Rap-NprR	2991	0.93	AIM34970.1	116514	117605	+	3q15B00-i1	-	3.6e-92				RapA_[B._subtilis]	2.71e-25	24.242	94.4	AIM34971.1	117605	117763	+	SP(Sec/SPI)	0.778073	0.002136	0.149683	0.070107	CS pos: 29-30. NQA-VN. Pr: 0.5118	plasmid	570416	root; cellular organisms; Bacteria; Terrabacteria group; Firmicutes; Bacilli; Bacillales; Bacillaceae; Bacillus; Bacillus cereus group; Bacillus thuringiensis; Bacillus thuringiensis serovar kurstaki; Bacillus thuringiensis serovar kurstaki str. YBT-1520
5	Firmicutes	plasmid			CP007616.1	(====> =>)	-4	group_00_Rap-NprR	2991	0.93	AIM34990.1	134467	135540		3q15B00-i1	-	5.9e-91				RapA_[B._subtilis]	5.18e-21	24.444	94.2	AIM34991.1	135537	135662	+	SP(Sec/SPI)	0.648359	0.002212	0.246123	0.103306	CS pos: 27-28. VSQ-NE. Pr: 0.1572	plasmid	570416	root; cellular organisms; Bacteria; Terrabacteria group; Firmicutes; Bacilli; Bacillales; Bacillaceae; Bacillus; Bacillus cereus group; Bacillus thuringiensis; Bacillus thuringiensis serovar kurstaki; Bacillus thuringiensis serovar kurstaki str. YBT-1520
5	Firmicutes	plasmid			CP007616.1	(<= <====)	-4	group_00_Rap-NprR	2991	0.93	AIM35005.1	153156	154247	-	3q15B00-i1	-	9.5e-97				RapA_[B._subtilis]	5.13e-27	26.593	93.7	AIM35004.1	153028	153159	-	SP(Sec/SPI)	0.829751	0.001449	0.133467	0.035334	CS pos: 26-27. TDS-HV. Pr: 0.4055	plasmid	570416	root; cellular organisms; Bacteria; Terrabacteria group; Firmicutes; Bacilli; Bacillales; Bacillaceae; Bacillus; Bacillus cereus group; Bacillus thuringiensis; Bacillus thuringiensis serovar kurstaki; Bacillus thuringiensis serovar kurstaki str. YBT-1520
5	Firmicutes	plasmid			CP007616.1	(====> =>)	-4	group_00_Rap-NprR	2991	0.93	AIM35093.1	252190	253299	+	3q15B00-i1	-	4.2e-93				RapA_[B._subtilis]	2.73e-17	24.1	93.8	AIM35094.1	253296	253427	+	SP(Sec/SPI)	0.699539	0.001748	0.266007	0.032706	CS pos: 27-28. TET-HK. Pr: 0.2041	plasmid	570416	root; cellular organisms; Bacteria; Terrabacteria group; Firmicutes; Bacilli; Bacillales; Bacillaceae; Bacillus; Bacillus cereus group; Bacillus thuringiensis; Bacillus thuringiensis serovar kurstaki; Bacillus thuringiensis serovar kurstaki str. YBT-1520
4	Firmicutes	plasmid			CP004860.1	(<= <====)	-4	group_00_Rap-NprR	2991	0.93	AHZ54511.1	125155	126249	-	3q15B00-i1	-	4.1e-93				RapA_[B._subtilis]	2.54e-17	24.1	94.2	AHZ54510.1	125027	125158	-	SP(Sec/SPI)	0.699539	0.001748	0.266007	0.032706	CS pos: 27-28. TET-HK. Pr: 0.2041	plasmid	570416	root; cellular organisms; Bacteria; Terrabacteria group; Firmicutes; Bacilli; Bacillales; Bacillaceae; Bacillus; Bacillus cereus group; Bacillus thuringiensis; Bacillus thuringiensis serovar kurstaki; Bacillus thuringiensis serovar kurstaki str. YBT-1520
4	Firmicutes	plasmid			CP004860.1	(<= <====)	-4	group_00_Rap-NprR	2991	0.93	AHZ54602.1	242914	243987	-	3q15B00-i1	-	5.9e-91				RapA_[B._subtilis]	5.18e-21	24.444	94.2	AHZ54601.1	242792	242917	-	SP(Sec/SPI)	0.648359	0.002212	0.246123	0.103306	CS pos: 27-28. VSQ-NE. Pr: 0.1572	plasmid	570416	root; cellular organisms; Bacteria; Terrabacteria group; Firmicutes; Bacilli; Bacillales; Bacillaceae; Bacillus; Bacillus cereus group; Bacillus thuringiensis; Bacillus thuringiensis serovar kurstaki; Bacillus thuringiensis serovar kurstaki str. YBT-1520
4	Firmicutes	plasmid			CP004860.1	(<= <====)	-1	group_00_Rap-NprR	2991	0.93	AHZ54618.1	260849	261940	-	3q15B00-i1	-	3.6e-92				RapA_[B._subtilis]	2.71e-25	24.242	94.4	AHZ54617.1	260691	260849	-	SP(Sec/SPI)	0.778073	0.002136	0.149683	0.070107	CS pos: 29-30. NQA-VN. Pr: 0.5118	plasmid	570416	root; cellular organisms; Bacteria; Terrabacteria group; Firmicutes; Bacilli; Bacillales; Bacillaceae; Bacillus; Bacillus cereus group; Bacillus thuringiensis; Bacillus thuringiensis serovar kurstaki; Bacillus thuringiensis serovar kurstaki str. YBT-1520
4	Firmicutes	plasmid			CP004860.1	(====> =>)	-4	group_00_Rap-NprR	2991	0.93	AHZ54692.1	331871	332965	+	3q15B00-i1	-	2.7e-92				RapA_[B._subtilis]	1.38e-27	26.374	94.4	AHZ54693.1	332962	333090	+	SP(Sec/SPI)	0.890022	0.001492	0.086129	0.022356	CS pos: 29-30. TQS-TV. Pr: 0.2995	plasmid	570416	root; cellular organisms; Bacteria; Terrabacteria group; Firmicutes; Bacilli; Bacillales; Bacillaceae; Bacillus; Bacillus cereus group; Bacillus thuringiensis; Bacillus thuringiensis serovar kurstaki; Bacillus thuringiensis serovar kurstaki str. YBT-1520
4	Firmicutes	plasmid			CP004877.1	(<= <====)	-4	group_00_Rap-NprR	2991	0.93	AIE37564.1	105363	106457	-	3q15B00-i1	-	4.1e-93				RapA_[B._subtilis]	2.54e-17	24.1	94.2	AIE37563.1	105235	105366	-	SP(Sec/SPI)	0.699539	0.001748	0.266007	0.032706	CS pos: 27-28. TET-HK. Pr: 0.2041	plasmid	1261129	root; cellular organisms; Bacteria; Terrabacteria group; Firmicutes; Bacilli; Bacillales; Bacillaceae; Bacillus; Bacillus cereus group; Bacillus thuringiensis; Bacillus thuringiensis serovar kurstaki; Bacillus thuringiensis serovar kurstaki str. HD-1
4	Firmicutes	plasmid			CP004877.1	(<= <====)	204	group_00_Rap-NprR	2991	0.93	AIE37655.1	223325	224194	-	3q15B00-i1	-	3.8e-72								AIE37654.1	222995	223120	-	SP(Sec/SPI)	0.523726	0.008424	0.211706	0.256145	CS pos: 27-28. VSQ-NE. Pr: 0.1215	plasmid	1261129	root; cellular organisms; Bacteria; Terrabacteria group; Firmicutes; Bacilli; Bacillales; Bacillaceae; Bacillus; Bacillus cereus group; Bacillus thuringiensis; Bacillus thuringiensis serovar kurstaki; Bacillus thuringiensis serovar kurstaki str. HD-1
4	Firmicutes	plasmid			CP004877.1	(<= <====)	-1	group_00_Rap-NprR	2991	0.93	AIE37673.1	241056	242147	-	3q15B00-i1	-	3.6e-92				RapA_[B._subtilis]	2.71e-25	24.242	94.4	AIE37672.1	240898	241056	-	SP(Sec/SPI)	0.778073	0.002136	0.149683	0.070107	CS pos: 29-30. NQA-VN. Pr: 0.5118	plasmid	1261129	root; cellular organisms; Bacteria; Terrabacteria group; Firmicutes; Bacilli; Bacillales; Bacillaceae; Bacillus; Bacillus cereus group; Bacillus thuringiensis; Bacillus thuringiensis serovar kurstaki; Bacillus thuringiensis serovar kurstaki str. HD-1
4	Firmicutes	plasmid			CP004877.1	(====> =>)	-4	group_00_Rap-NprR	2991	0.93	AIE37753.1	322926	324020	+	3q15B00-i1	-	2.7e-92				RapA_[B._subtilis]	1.38e-27	26.374	94.4	AIE37754.1	324017	324145	+	SP(Sec/SPI)	0.890022	0.001492	0.086129	0.022356	CS pos: 29-30. TQS-TV. Pr: 0.2995	plasmid	1261129	root; cellular organisms; Bacteria; Terrabacteria group; Firmicutes; Bacilli; Bacillales; Bacillaceae; Bacillus; Bacillus cereus group; Bacillus thuringiensis; Bacillus thuringiensis serovar kurstaki; Bacillus thuringiensis serovar kurstaki str. HD-1
4	Firmicutes	plasmid			CP023246.1	(====> =>)	-1	group_00_Rap-NprR	2991	0.93	ASZ69520.1	197921	199036	+	3q15B00-i1	-	3.2e-90				RapA_[B._subtilis]	3.08e-21	24.702	85.7	ASZ69521.1	199036	199197	+	SP(Sec/SPI)	0.825545	0.005926	0.011192	0.157337	CS pos: 30-31. VQL-AT. Pr: 0.3024	plasmid	1396	root; cellular organisms; Bacteria; Terrabacteria group; Firmicutes; Bacilli; Bacillales; Bacillaceae; Bacillus; Bacillus cereus group; Bacillus cereus
4	Firmicutes	plasmid			CP023246.1	(====> =>)	-4	group_00_Rap-NprR	2991	0.93	ASZ69529.1	209955	211064	+	3q15B00-i1	-	1.6e-93				RapA_[B._subtilis]	4.25e-18	24.377	93.8	ASZ69530.1	211061	211192	+	SP(Sec/SPI)	0.703165	0.001822	0.259685	0.035329	CS pos: 27-28. TET-HK. Pr: 0.2029	plasmid	1396	root; cellular organisms; Bacteria; Terrabacteria group; Firmicutes; Bacilli; Bacillales; Bacillaceae; Bacillus; Bacillus cereus group; Bacillus cereus
4	Firmicutes	plasmid			CP023246.1	(<= <====)	-4	group_00_Rap-NprR	2991	0.93	ASZ69626.1	388099	389172	-	3q15B00-i1	-	1.8e-90				RapA_[B._subtilis]	2.12e-21	24.444	94.2	ASZ69625.1	387977	388102	-	SP(Sec/SPI)	0.648359	0.002212	0.246123	0.103306	CS pos: 27-28. VSQ-NE. Pr: 0.1572	plasmid	1396	root; cellular organisms; Bacteria; Terrabacteria group; Firmicutes; Bacilli; Bacillales; Bacillaceae; Bacillus; Bacillus cereus group; Bacillus cereus
4	Firmicutes	plasmid			CP023246.1	(<= <====)	-1	group_00_Rap-NprR	2991	0.93	ASZ69644.1	412850	413941	-	3q15B00-i1	-	2.3e-92				RapA_[B._subtilis]	7.53e-25	24.242	94.4	ASZ69643.1	412692	412850	-	SP(Sec/SPI)	0.778073	0.002136	0.149683	0.070107	CS pos: 29-30. NQA-VN. Pr: 0.5118	plasmid	1396	root; cellular organisms; Bacteria; Terrabacteria group; Firmicutes; Bacilli; Bacillales; Bacillaceae; Bacillus; Bacillus cereus group; Bacillus cereus
4	Firmicutes	plasmid			AP014865.1	(<= <====)	-4	group_00_Rap-NprR	2991	0.93	BAR87088.1	82017	83111	-	3q15B00-i1	-	4.6e-94				RapA_[B._subtilis]	5.63e-18	24.377	94.2	BAR87087.1	81889	82020	-	SP(Sec/SPI)	0.703165	0.001822	0.259685	0.035329	CS pos: 27-28. TET-HK. Pr: 0.2029	plasmid	1442	root; cellular organisms; Bacteria; Terrabacteria group; Firmicutes; Bacilli; Bacillales; Bacillaceae; Bacillus; Bacillus cereus group; Bacillus thuringiensis; Bacillus thuringiensis serovar tolworthi
4	Firmicutes	plasmid			AP014865.1	(<= <====)	-4	group_00_Rap-NprR	2991	0.93	BAR87236.1	292496	293569	-	3q15B00-i1	-	1.5e-90				RapA_[B._subtilis]	1.1e-21	24.722	94.2	BAR87235.1	292374	292499	-	SP(Sec/SPI)	0.591727	0.002082	0.264494	0.141698	CS pos: 27-28. VSQ-NE. Pr: 0.1095	plasmid	1442	root; cellular organisms; Bacteria; Terrabacteria group; Firmicutes; Bacilli; Bacillales; Bacillaceae; Bacillus; Bacillus cereus group; Bacillus thuringiensis; Bacillus thuringiensis serovar tolworthi
4	Firmicutes	plasmid			AP014865.1	(<= <====)	-1	group_00_Rap-NprR	2991	0.93	BAR87257.1	311216	312307	-	3q15B00-i1	-	2.3e-92				RapA_[B._subtilis]	7.53e-25	24.242	94.4	BAR87256.1	311058	311216	-	SP(Sec/SPI)	0.778073	0.002136	0.149683	0.070107	CS pos: 29-30. NQA-VN. Pr: 0.5118	plasmid	1442	root; cellular organisms; Bacteria; Terrabacteria group; Firmicutes; Bacilli; Bacillales; Bacillaceae; Bacillus; Bacillus cereus group; Bacillus thuringiensis; Bacillus thuringiensis serovar tolworthi
4	Firmicutes	plasmid			AP014865.1	(====> =>)	-4	group_00_Rap-NprR	2991	0.93	BAR87315.1	370529	371623	+	3q15B00-i1	-	1.3e-93				RapA_[B._subtilis]	1.48e-28	26.648	94.4	BAR87316.1	371620	371748	+	SP(Sec/SPI)	0.785549	0.001019	0.199216	0.014216	CS pos: 27-28. TGS-QS. Pr: 0.1794	plasmid	1442	root; cellular organisms; Bacteria; Terrabacteria group; Firmicutes; Bacilli; Bacillales; Bacillaceae; Bacillus; Bacillus cereus group; Bacillus thuringiensis; Bacillus thuringiensis serovar tolworthi
3	Firmicutes	plasmid			CP001910.1	(====> =>)	-4	group_00_Rap-NprR	2991	0.93	AEA19371.1	26485	27579	+	3q15B00-i1	-	5.9e-96				RapA_[B._subtilis]	3.71e-27	27.348	94.2	AEA19372.1	27576	27713	+	SP(Sec/SPI)	0.509694	0.002306	0.473702	0.014298	CS pos: 23-24. ISS-DK. Pr: 0.2466	plasmid	541229	root; cellular organisms; Bacteria; Terrabacteria group; Firmicutes; Bacilli; Bacillales; Bacillaceae; Bacillus; Bacillus cereus group; Bacillus thuringiensis; Bacillus thuringiensis serovar chinensis; Bacillus thuringiensis serovar chinensis CT-43
3	Firmicutes	plasmid			CP001910.1	(====> =>)	-1	group_00_Rap-NprR	2991	0.93	AEA19420.1	68056	69129	+	3q15B00-i1	-	2.1e-96				RapA_[B._subtilis]	1.44e-24	25.079	82.1	AEA19421.1	69129	69263	+	SP(Sec/SPI)	0.720173	0.003109	0.205735	0.070983	CS pos: 27-28. LQS-VS. Pr: 0.1685	plasmid	541229	root; cellular organisms; Bacteria; Terrabacteria group; Firmicutes; Bacilli; Bacillales; Bacillaceae; Bacillus; Bacillus cereus group; Bacillus thuringiensis; Bacillus thuringiensis serovar chinensis; Bacillus thuringiensis serovar chinensis CT-43
3	Firmicutes	plasmid			CP001910.1	(====> =>)	-4	group_00_Rap-NprR	2991	0.93	AEA19557.1	206029	207120	+	3q15B00-i1	-	5.3e-91				RapA_[B._subtilis]	2.77e-29	28.904	77.7	AEA19558.1	207117	207251	+	SP(Sec/SPI)	0.834934	0.002224	0.125004	0.037838	CS pos: 25-26. NTA-KT. Pr: 0.2416	plasmid	541229	root; cellular organisms; Bacteria; Terrabacteria group; Firmicutes; Bacilli; Bacillales; Bacillaceae; Bacillus; Bacillus cereus group; Bacillus thuringiensis; Bacillus thuringiensis serovar chinensis; Bacillus thuringiensis serovar chinensis CT-43
3	Firmicutes	plasmid			CP004136.1	(====> =>)	-4	group_00_Rap-NprR	2991	0.93	AGG05071.1	30707	31801	+	3q15B00-i1	-	5.9e-96				RapA_[B._subtilis]	3.71e-27	27.348	94.2	AGG05072.1	31798	31935	+	SP(Sec/SPI)	0.509694	0.002306	0.473702	0.014298	CS pos: 23-24. ISS-DK. Pr: 0.2466	plasmid	1286404	root; cellular organisms; Bacteria; Terrabacteria group; Firmicutes; Bacilli; Bacillales; Bacillaceae; Bacillus; Bacillus cereus group; Bacillus thuringiensis; Bacillus thuringiensis serovar thuringiensis; Bacillus thuringiensis serovar thuringiensis str. IS5056
3	Firmicutes	plasmid			CP004136.1	(====> =>)	-1	group_00_Rap-NprR	2991	0.93	AGG05121.1	72279	73352	+	3q15B00-i1	-	2.1e-96				RapA_[B._subtilis]	1.44e-24	25.079	82.1	AGG05122.1	73352	73486	+	SP(Sec/SPI)	0.720173	0.003109	0.205735	0.070983	CS pos: 27-28. LQS-VS. Pr: 0.1685	plasmid	1286404	root; cellular organisms; Bacteria; Terrabacteria group; Firmicutes; Bacilli; Bacillales; Bacillaceae; Bacillus; Bacillus cereus group; Bacillus thuringiensis; Bacillus thuringiensis serovar thuringiensis; Bacillus thuringiensis serovar thuringiensis str. IS5056
3	Firmicutes	plasmid			CP004136.1	(====> =>)	-4	group_00_Rap-NprR	2991	0.93	AGG05261.1	210255	211346	+	3q15B00-i1	-	5.3e-91				RapA_[B._subtilis]	2.77e-29	28.904	77.7	AGG05262.1	211343	211477	+	SP(Sec/SPI)	0.834934	0.002224	0.125004	0.037838	CS pos: 25-26. NTA-KT. Pr: 0.2416	plasmid	1286404	root; cellular organisms; Bacteria; Terrabacteria group; Firmicutes; Bacilli; Bacillales; Bacillaceae; Bacillus; Bacillus cereus group; Bacillus thuringiensis; Bacillus thuringiensis serovar thuringiensis; Bacillus thuringiensis serovar thuringiensis str. IS5056
3	Firmicutes	plasmid			CP004861.1	(====> =>)	-1	group_00_Rap-NprR	2991	0.93	AHZ54800.1	33358	34431	+	3q15B00-i1	-	2.1e-96				RapA_[B._subtilis]	1.44e-24	25.079	82.1	AHZ54801.1	34431	34565	+	SP(Sec/SPI)	0.720173	0.003109	0.205735	0.070983	CS pos: 27-28. LQS-VS. Pr: 0.1685	plasmid	570416	root; cellular organisms; Bacteria; Terrabacteria group; Firmicutes; Bacilli; Bacillales; Bacillaceae; Bacillus; Bacillus cereus group; Bacillus thuringiensis; Bacillus thuringiensis serovar kurstaki; Bacillus thuringiensis serovar kurstaki str. YBT-1520
3	Firmicutes	plasmid			CP004861.1	(====> =>)	-4	group_00_Rap-NprR	2991	0.93	AHZ54940.1	171195	172286	+	3q15B00-i1	-	5.3e-91				RapA_[B._subtilis]	2.77e-29	28.904	77.7	AHZ54941.1	172283	172417	+	SP(Sec/SPI)	0.834934	0.002224	0.125004	0.037838	CS pos: 25-26. NTA-KT. Pr: 0.2416	plasmid	570416	root; cellular organisms; Bacteria; Terrabacteria group; Firmicutes; Bacilli; Bacillales; Bacillaceae; Bacillus; Bacillus cereus group; Bacillus thuringiensis; Bacillus thuringiensis serovar kurstaki; Bacillus thuringiensis serovar kurstaki str. YBT-1520
3	Firmicutes	plasmid			CP004861.1	(====> =>)	-4	group_00_Rap-NprR	2991	0.93	AHZ55032.1	284928	286022	+	3q15B00-i1	-	5.9e-96				RapA_[B._subtilis]	3.71e-27	27.348	94.2	AHZ55033.1	286019	286156	+	SP(Sec/SPI)	0.499892	0.002335	0.482542	0.015231	CS pos: 23-24. ISS-DK. Pr: 0.2421	plasmid	570416	root; cellular organisms; Bacteria; Terrabacteria group; Firmicutes; Bacilli; Bacillales; Bacillaceae; Bacillus; Bacillus cereus group; Bacillus thuringiensis; Bacillus thuringiensis serovar kurstaki; Bacillus thuringiensis serovar kurstaki str. YBT-1520
3	Firmicutes	plasmid			CP004876.1	(====> =>)	-1	group_00_Rap-NprR	2991	0.93	AIE37250.1	32488	33561	+	3q15B00-i1	-	2.1e-96				RapA_[B._subtilis]	1.44e-24	25.079	82.1	AIE37251.1	33561	33695	+	SP(Sec/SPI)	0.720173	0.003109	0.205735	0.070983	CS pos: 27-28. LQS-VS. Pr: 0.1685	plasmid	1261129	root; cellular organisms; Bacteria; Terrabacteria group; Firmicutes; Bacilli; Bacillales; Bacillaceae; Bacillus; Bacillus cereus group; Bacillus thuringiensis; Bacillus thuringiensis serovar kurstaki; Bacillus thuringiensis serovar kurstaki str. HD-1
3	Firmicutes	plasmid			CP004876.1	(====> =>)	-4	group_00_Rap-NprR	2991	0.93	AIE37388.1	173756	174847	+	3q15B00-i1	-	5.3e-91				RapA_[B._subtilis]	2.77e-29	28.904	77.7	AIE37389.1	174844	174978	+	SP(Sec/SPI)	0.834934	0.002224	0.125004	0.037838	CS pos: 25-26. NTA-KT. Pr: 0.2416	plasmid	1261129	root; cellular organisms; Bacteria; Terrabacteria group; Firmicutes; Bacilli; Bacillales; Bacillaceae; Bacillus; Bacillus cereus group; Bacillus thuringiensis; Bacillus thuringiensis serovar kurstaki; Bacillus thuringiensis serovar kurstaki str. HD-1
3	Firmicutes	plasmid			CP004876.1	(====> =>)	-4	group_00_Rap-NprR	2991	0.93	AIE37480.1	290350	291444	+	3q15B00-i1	-	5.9e-96				RapA_[B._subtilis]	3.71e-27	27.348	94.2	AIE37481.1	291441	291578	+	SP(Sec/SPI)	0.499892	0.002335	0.482542	0.015231	CS pos: 23-24. ISS-DK. Pr: 0.2421	plasmid	1261129	root; cellular organisms; Bacteria; Terrabacteria group; Firmicutes; Bacilli; Bacillales; Bacillaceae; Bacillus; Bacillus cereus group; Bacillus thuringiensis; Bacillus thuringiensis serovar kurstaki; Bacillus thuringiensis serovar kurstaki str. HD-1
3	Firmicutes	plasmid			CP007615.1	(====> =>)	-1	group_00_Rap-NprR	2991	0.93	AIM34531.1	6493	7566	+	3q15B00-i1	-	2.1e-96				RapA_[B._subtilis]	1.44e-24	25.079	82.1	AIM34532.1	7566	7700	+	SP(Sec/SPI)	0.720173	0.003109	0.205735	0.070983	CS pos: 27-28. LQS-VS. Pr: 0.1685	plasmid	570416	root; cellular organisms; Bacteria; Terrabacteria group; Firmicutes; Bacilli; Bacillales; Bacillaceae; Bacillus; Bacillus cereus group; Bacillus thuringiensis; Bacillus thuringiensis serovar kurstaki; Bacillus thuringiensis serovar kurstaki str. YBT-1520
3	Firmicutes	plasmid			CP007615.1	(====> =>)	-4	group_00_Rap-NprR	2991	0.93	AIM34674.1	144330	145421	+	3q15B00-i1	-	5.3e-91				RapA_[B._subtilis]	2.77e-29	28.904	77.7	AIM34675.1	145418	145552	+	SP(Sec/SPI)	0.834934	0.002224	0.125004	0.037838	CS pos: 25-26. NTA-KT. Pr: 0.2416	plasmid	570416	root; cellular organisms; Bacteria; Terrabacteria group; Firmicutes; Bacilli; Bacillales; Bacillaceae; Bacillus; Bacillus cereus group; Bacillus thuringiensis; Bacillus thuringiensis serovar kurstaki; Bacillus thuringiensis serovar kurstaki str. YBT-1520
3	Firmicutes	plasmid			CP007615.1	(====> =>)	-4	group_00_Rap-NprR	2991	0.93	AIM34791.1	258063	259157	+	3q15B00-i1	-	5.9e-96				RapA_[B._subtilis]	3.71e-27	27.348	94.2	AIM34792.1	259154	259291	+	SP(Sec/SPI)	0.499892	0.002335	0.482542	0.015231	CS pos: 23-24. ISS-DK. Pr: 0.2421	plasmid	570416	root; cellular organisms; Bacteria; Terrabacteria group; Firmicutes; Bacilli; Bacillales; Bacillaceae; Bacillus; Bacillus cereus group; Bacillus thuringiensis; Bacillus thuringiensis serovar kurstaki; Bacillus thuringiensis serovar kurstaki str. YBT-1520
3	Firmicutes	plasmid			AP014866.1	(<= <====)	-1	group_00_Rap-NprR	2991	0.93	BAR87479.1	108333	109406	-	3q15B00-i1	-	2.4e-96				RapA_[B._subtilis]	4.48e-25	25.397	82.1	BAR87478.1	108199	108333	-	SP(Sec/SPI)	0.720173	0.003109	0.205735	0.070983	CS pos: 27-28. LQS-VS. Pr: 0.1685	plasmid	1442	root; cellular organisms; Bacteria; Terrabacteria group; Firmicutes; Bacilli; Bacillales; Bacillaceae; Bacillus; Bacillus cereus group; Bacillus thuringiensis; Bacillus thuringiensis serovar tolworthi
3	Firmicutes	plasmid			AP014866.1	(<= <====)	-4	group_00_Rap-NprR	2991	0.93	BAR87526.1	151495	152589	-	3q15B00-i1	-	5.9e-96				RapA_[B._subtilis]	3.71e-27	27.348	94.2	BAR87525.1	151361	151498	-	SP(Sec/SPI)	0.499892	0.002335	0.482542	0.015231	CS pos: 23-24. ISS-DK. Pr: 0.2421	plasmid	1442	root; cellular organisms; Bacteria; Terrabacteria group; Firmicutes; Bacilli; Bacillales; Bacillaceae; Bacillus; Bacillus cereus group; Bacillus thuringiensis; Bacillus thuringiensis serovar tolworthi
3	Firmicutes	plasmid			AP014866.1	(<= <====)	-4	group_00_Rap-NprR	2991	0.93	BAR87632.1	268669	269760	-	3q15B00-i1	-	3e-90				RapA_[B._subtilis]	2.48e-29	28.904	77.7	BAR87631.1	268538	268672	-	SP(Sec/SPI)	0.834934	0.002224	0.125004	0.037838	CS pos: 25-26. NTA-KT. Pr: 0.2416	plasmid	1442	root; cellular organisms; Bacteria; Terrabacteria group; Firmicutes; Bacilli; Bacillales; Bacillaceae; Bacillus; Bacillus cereus group; Bacillus thuringiensis; Bacillus thuringiensis serovar tolworthi
3	Firmicutes	plasmid			CP046512.1	(====> =>)	-4	group_00_Rap-NprR	2991	0.93	QGV10399.1	208444	209553	+	3q15B00-i1	-	6.6e-92				RapA_[B._subtilis]	2.02e-16	24.931	93.8	QGV10400.1	209550	209681	+	SP(Sec/SPI)	0.703165	0.001822	0.259685	0.035329	CS pos: 27-28. TET-HK. Pr: 0.2029	plasmid	1396	root; cellular organisms; Bacteria; Terrabacteria group; Firmicutes; Bacilli; Bacillales; Bacillaceae; Bacillus; Bacillus cereus group; Bacillus cereus
3	Firmicutes	plasmid			CP046512.1	(<= <====)	-4	group_00_Rap-NprR	2991	0.93	QGV10481.1	367351	368424	-	3q15B00-i1	-	3.2e-90				RapA_[B._subtilis]	8.7e-21	23.889	94.2	QGV10480.1	367229	367354	-	SP(Sec/SPI)	0.648359	0.002212	0.246123	0.103306	CS pos: 27-28. VSQ-NE. Pr: 0.1572	plasmid	1396	root; cellular organisms; Bacteria; Terrabacteria group; Firmicutes; Bacilli; Bacillales; Bacillaceae; Bacillus; Bacillus cereus group; Bacillus cereus
3	Firmicutes	plasmid			CP046512.1	(<= <====)	-1	group_00_Rap-NprR	2991	0.93	QGV10489.1	376250	377341	-	3q15B00-i1	-	2.4e-92				RapA_[B._subtilis]	6.01e-25	24.242	94.4	QGV10488.1	376092	376250	-	SP(Sec/SPI)	0.778073	0.002136	0.149683	0.070107	CS pos: 29-30. NQA-VN. Pr: 0.5118	plasmid	1396	root; cellular organisms; Bacteria; Terrabacteria group; Firmicutes; Bacilli; Bacillales; Bacillaceae; Bacillus; Bacillus cereus group; Bacillus cereus
3	Firmicutes	plasmid			CP007807.1	(====> =>)	3	group_05	19	0.98	AIG28938.1	9893	11191	+	2fo7A00-i2	-	2.3e-08	3qq6A00-i2	-	4.6e-14					AIG28939.1	11195	11329	+	SP(Sec/SPI)	0.908426	0.001537	0.063822	0.026215	CS pos: 26-27. VVP-TP. Pr: 0.1747	plasmid	1042163	root; cellular organisms; Bacteria; Terrabacteria group; Firmicutes; Bacilli; Bacillales; Paenibacillaceae; Brevibacillus; Brevibacillus laterosporus; Brevibacillus laterosporus LMG 15441
3	Firmicutes	plasmid			CP007807.1	(=> ====>)	250	group_06_AloR13	16	0.99	AIG28940.1	11580	12992	+	1w3bB00-i2	-	5.7e-06				AloR13_[P._polymyxa]	3.77e-139	44.956	96.8	AIG28939.1	11195	11329	+	SP(Sec/SPI)	0.908426	0.001537	0.063822	0.026215	CS pos: 26-27. VVP-TP. Pr: 0.1747	plasmid	1042163	root; cellular organisms; Bacteria; Terrabacteria group; Firmicutes; Bacilli; Bacillales; Paenibacillaceae; Brevibacillus; Brevibacillus laterosporus; Brevibacillus laterosporus LMG 15441
3	Firmicutes	plasmid			CP007807.1	(====> =>)	-47	group_06_AloR13	16	0.99	AIG28940.1	11580	12992	+	1w3bB00-i2	-	5.7e-06				AloR13_[P._polymyxa]	3.77e-139	44.956	96.8	AIG28941.1	12946	13065	+	SP(Sec/SPI)	0.92396	0.019268	0.035047	0.021724	CS pos: 26-27. AKA-EH. Pr: 0.7773	plasmid	1042163	root; cellular organisms; Bacteria; Terrabacteria group; Firmicutes; Bacilli; Bacillales; Paenibacillaceae; Brevibacillus; Brevibacillus laterosporus; Brevibacillus laterosporus LMG 15441
3	Firmicutes	intact prophage	intact(150)	1-4132387	CP013950.1	(<= <====)	-4	group_00_Rap-NprR	2991	0.93	AME04912.1	75387	76502	-	3q15B00-i1	-	1.6e-82				RapA_[B._subtilis]	3.97e-27	25.341	96.6	AME04911.1	75268	75390	-	SP(Sec/SPI)	0.675586	0.001866	0.295679	0.026869	CS pos: 25-26. LST-DS. Pr: 0.1883	chromosome	1774743	root; cellular organisms; Bacteria; Terrabacteria group; Firmicutes; Bacilli; Bacillales; Bacillaceae; Bacillus; unclassified Bacillus (in: Bacteria); Bacillus sp. SDLI1
3	Firmicutes	intact prophage	intact(150)	1-4132387	CP013950.1	(<= <====)	-11	group_00_Rap-NprR	2991	0.93	AME05646.1	999739	1000866	-	3q15B00-i1	-	2.2e-123				RapA_[B._subtilis]	0	89.362	99.5	AME05645.1	999615	999749	-	SP(Sec/SPI)	0.805528	0.005271	0.106564	0.082637	CS pos: 28-29. SHL-EN. Pr: 0.1342	chromosome	1774743	root; cellular organisms; Bacteria; Terrabacteria group; Firmicutes; Bacilli; Bacillales; Bacillaceae; Bacillus; unclassified Bacillus (in: Bacteria); Bacillus sp. SDLI1
3	Firmicutes	intact prophage	intact(150)	1-4132387	CP013950.1	(<= <====)	-17	group_00_Rap-NprR	2991	0.93	AME06446.1	1857336	1858484	-	3ulqA00-i1	-	8.1e-133				RapA_[B._subtilis]	4.37e-102	44.562	98.2	AME06445.1	1857233	1857352	-	SP(Sec/SPI)	0.52229	0.007253	0.446908	0.023548	CS pos: 23-24. AGA-GQ. Pr: 0.1957	chromosome	1774743	root; cellular organisms; Bacteria; Terrabacteria group; Firmicutes; Bacilli; Bacillales; Bacillaceae; Bacillus; unclassified Bacillus (in: Bacteria); Bacillus sp. SDLI1
2	Firmicutes	plasmid			CP000228.1	(====> =>)	-4	group_00_Rap-NprR	2991	0.93	ACM15823.1	101157	102251	+	3q15B00-i1	-	2.8e-102				RapA_[B._subtilis]	1.96e-35	27.35	91	ACM15824.1	102248	102388	+	SP(Sec/SPI)	0.990378	0.002138	0.004053	0.003432	CS pos: 24-25. SHA-TD. Pr: 0.9281	plasmid	361100	root; cellular organisms; Bacteria; Terrabacteria group; Firmicutes; Bacilli; Bacillales; Bacillaceae; Bacillus; Bacillus cereus group; Bacillus cereus; Bacillus cereus Q1
2	Firmicutes	plasmid			CP000228.1	(<= <====)	-4	group_00_Rap-NprR	2991	0.93	ACM15882.1	155498	156616	-	3q15B00-i1	-	1.1e-92				RapA_[B._subtilis]	6.81e-18	24.503	77.7	ACM15881.1	155370	155501	-	SP(Sec/SPI)	0.792626	0.002773	0.134211	0.07039	CS pos: 28-29. QHA-LK. Pr: 0.4386	plasmid	361100	root; cellular organisms; Bacteria; Terrabacteria group; Firmicutes; Bacilli; Bacillales; Bacillaceae; Bacillus; Bacillus cereus group; Bacillus cereus; Bacillus cereus Q1
2	Firmicutes	plasmid			CP003694.1	(<= <====)	-1	group_00_Rap-NprR	2991	0.93	AFU17767.1	36737	37867	-	3q15B00-i1	-	3.3e-88				RapA_[B._subtilis]	2.67e-20	26.023	85.1	AFU17766.1	36576	36737	-	SP(Sec/SPI)	0.813383	0.002455	0.131806	0.052356	CS pos: 27-28. SKT-DQ. Pr: 0.2568	plasmid	1195464	root; cellular organisms; Bacteria; Terrabacteria group; Firmicutes; Bacilli; Bacillales; Bacillaceae; Bacillus; Bacillus cereus group; Bacillus thuringiensis; Bacillus thuringiensis MC28
2	Firmicutes	plasmid			CP003694.1	(<= <====)	-4	group_00_Rap-NprR	2991	0.93	AFU18046.1	346932	348026	-	3q15B00-i1	-	1.2e-90				RapA_[B._subtilis]	4.7e-28	25.549	94.4	AFU18045.1	346807	346935	-	SP(Sec/SPI)	0.72003	0.001462	0.269061	0.009447	CS pos: 29-30. TQS-TV. Pr: 0.2740	plasmid	1195464	root; cellular organisms; Bacteria; Terrabacteria group; Firmicutes; Bacilli; Bacillales; Bacillaceae; Bacillus; Bacillus cereus group; Bacillus thuringiensis; Bacillus thuringiensis MC28
2	Firmicutes	plasmid			CP004137.1	(====> =>)	-4	group_00_Rap-NprR	2991	0.93	AGG05358.1	18946	20037	+	3q15B00-i1	-	1.9e-91				RapA_[B._subtilis]	1.63e-29	28.523	77.7	AGG05359.1	20034	20168	+	SP(Sec/SPI)	0.845916	0.001871	0.118181	0.034033	CS pos: 25-26. NTA-KT. Pr: 0.2678	plasmid	1286404	root; cellular organisms; Bacteria; Terrabacteria group; Firmicutes; Bacilli; Bacillales; Bacillaceae; Bacillus; Bacillus cereus group; Bacillus thuringiensis; Bacillus thuringiensis serovar thuringiensis; Bacillus thuringiensis serovar thuringiensis str. IS5056
2	Firmicutes	plasmid			CP004137.1	(<= <====)	-1	group_00_Rap-NprR	2991	0.93	AGG05400.1	64081	65196	-	3q15B00-i1	-	2.5e-91				RapA_[B._subtilis]	2.91e-21	25	85.7	AGG05399.1	63920	64081	-	SP(Sec/SPI)	0.77052	0.003802	0.171815	0.053862	CS pos: 27-28. SKT-DQ. Pr: 0.2227	plasmid	1286404	root; cellular organisms; Bacteria; Terrabacteria group; Firmicutes; Bacilli; Bacillales; Bacillaceae; Bacillus; Bacillus cereus group; Bacillus thuringiensis; Bacillus thuringiensis serovar thuringiensis; Bacillus thuringiensis serovar thuringiensis str. IS5056
2	Firmicutes	plasmid			CP010111.1	(====> =>)	-4	group_00_Rap-NprR	2991	0.93	AKR38835.1	79253	80344	+	3q15B00-i1	-	2.1e-90				RapA_[B._subtilis]	1.63e-29	28.859	77.7	AKR38836.1	80341	80475	+	SP(Sec/SPI)	0.834934	0.002224	0.125004	0.037838	CS pos: 25-26. NTA-KT. Pr: 0.2416	plasmid	180850	root; cellular organisms; Bacteria; Terrabacteria group; Firmicutes; Bacilli; Bacillales; Bacillaceae; Bacillus; Bacillus cereus group; Bacillus thuringiensis; Bacillus thuringiensis serovar indiana
2	Firmicutes	plasmid			CP010111.1	(====> =>)	-1	group_00_Rap-NprR	2991	0.93	AKR38886.1	122176	123249	+	3q15B00-i1	-	2.5e-95				RapA_[B._subtilis]	2.04e-25	25.397	82.1	AKR38887.1	123249	123383	+	SP(Sec/SPI)	0.824388	0.003984	0.124654	0.046975	CS pos: 27-28. LQS-VS. Pr: 0.1968	plasmid	180850	root; cellular organisms; Bacteria; Terrabacteria group; Firmicutes; Bacilli; Bacillales; Bacillaceae; Bacillus; Bacillus cereus group; Bacillus thuringiensis; Bacillus thuringiensis serovar indiana
2	Firmicutes	plasmid			CP011152.1	(====> =>)	-4	group_00_Rap-NprR	2991	0.93	ANC11264.1	336948	338021	+	3q15B00-i1	-	3.1e-92				RapA_[B._subtilis]	3.11e-22	24.167	94.2	ANC11265.1	338018	338143	+	SP(Sec/SPI)	0.648359	0.002212	0.246123	0.103306	CS pos: 27-28. VSQ-NE. Pr: 0.1572	plasmid	1396	root; cellular organisms; Bacteria; Terrabacteria group; Firmicutes; Bacilli; Bacillales; Bacillaceae; Bacillus; Bacillus cereus group; Bacillus cereus
2	Firmicutes	plasmid			CP011152.1	(<= <====)	-1	group_00_Rap-NprR	2991	0.93	ANC11365.1	501070	502185	-	3q15B00-i1	-	1.1e-90				RapA_[B._subtilis]	2.4e-21	25	85.7	ANC11364.1	500909	501070	-	SP(Sec/SPI)	0.77052	0.003802	0.171815	0.053862	CS pos: 27-28. SKT-DQ. Pr: 0.2227	plasmid	1396	root; cellular organisms; Bacteria; Terrabacteria group; Firmicutes; Bacilli; Bacillales; Bacillaceae; Bacillus; Bacillus cereus group; Bacillus cereus
2	Firmicutes	plasmid			CP011154.1	(====> =>)	-1	group_00_Rap-NprR	2991	0.93	ANC16870.1	44730	45845	+	3q15B00-i1	-	1.1e-90				RapA_[B._subtilis]	2.4e-21	25	85.7	ANC16871.1	45845	46006	+	SP(Sec/SPI)	0.77052	0.003802	0.171815	0.053862	CS pos: 27-28. SKT-DQ. Pr: 0.2227	plasmid	1396	root; cellular organisms; Bacteria; Terrabacteria group; Firmicutes; Bacilli; Bacillales; Bacillaceae; Bacillus; Bacillus cereus group; Bacillus cereus
2	Firmicutes	plasmid			CP011154.1	(<= <====)	-4	group_00_Rap-NprR	2991	0.93	ANC16971.1	208894	209967	-	3q15B00-i1	-	3.1e-92				RapA_[B._subtilis]	3.11e-22	24.167	94.2	ANC16970.1	208772	208897	-	SP(Sec/SPI)	0.648359	0.002212	0.246123	0.103306	CS pos: 27-28. VSQ-NE. Pr: 0.1572	plasmid	1396	root; cellular organisms; Bacteria; Terrabacteria group; Firmicutes; Bacilli; Bacillales; Bacillaceae; Bacillus; Bacillus cereus group; Bacillus cereus
2	Firmicutes	plasmid			CP011156.1	(<= <====)	-1	group_00_Rap-NprR	2991	0.93	ANC22641.1	64153	65268	-	3q15B00-i1	-	7.2e-90				RapA_[B._subtilis]	4.26e-21	24.702	85.7	ANC22640.1	63992	64153	-	SP(Sec/SPI)	0.845269	0.00436	0.102159	0.048211	CS pos: 31-32. QLA-TH. Pr: 0.2100	plasmid	1396	root; cellular organisms; Bacteria; Terrabacteria group; Firmicutes; Bacilli; Bacillales; Bacillaceae; Bacillus; Bacillus cereus group; Bacillus cereus
2	Firmicutes	plasmid			CP011156.1	(====> =>)	-4	group_00_Rap-NprR	2991	0.93	ANC22869.1	379570	380643	+	3q15B00-i1	-	3.7e-90				RapA_[B._subtilis]	3.4e-21	24.167	94.2	ANC22870.1	380640	380765	+	SP(Sec/SPI)	0.648359	0.002212	0.246123	0.103306	CS pos: 27-28. VSQ-NE. Pr: 0.1572	plasmid	1396	root; cellular organisms; Bacteria; Terrabacteria group; Firmicutes; Bacilli; Bacillales; Bacillaceae; Bacillus; Bacillus cereus group; Bacillus cereus
2	Firmicutes	plasmid			CP032614.1	(====> =>)	-4	group_00_Rap-NprR	2991	0.93	AYF85487.1	306463	307572	+	3q15B00-i1	-	4.2e-93				RapA_[B._subtilis]	2.73e-17	24.1	93.8	AYF85488.1	307569	307700	+	SP(Sec/SPI)	0.703165	0.001822	0.259685	0.035329	CS pos: 27-28. TET-HK. Pr: 0.2029	plasmid	1428	root; cellular organisms; Bacteria; Terrabacteria group; Firmicutes; Bacilli; Bacillales; Bacillaceae; Bacillus; Bacillus cereus group; Bacillus thuringiensis
2	Firmicutes	plasmid			CP032614.1	(<= <====)	-4	group_00_Rap-NprR	2991	0.93	AYF85521.1	370617	371690	-	3q15B00-i1	-	1.9e-90				RapA_[B._subtilis]	9.45e-22	24.444	94.2	AYF85520.1	370495	370620	-	SP(Sec/SPI)	0.648359	0.002212	0.246123	0.103306	CS pos: 27-28. VSQ-NE. Pr: 0.1572	plasmid	1428	root; cellular organisms; Bacteria; Terrabacteria group; Firmicutes; Bacilli; Bacillales; Bacillaceae; Bacillus; Bacillus cereus group; Bacillus thuringiensis
2	Firmicutes	plasmid			CP024685.1	(<= <====)	-1	group_00_Rap-NprR	2991	0.93	AZJ23748.1	10529	11644	-	3q15B00-i1	-	6.5e-90				RapA_[B._subtilis]	7.14e-21	25.959	85.7	AZJ23747.1	10368	10529	-	SP(Sec/SPI)	0.986096	0.002618	0.0059	0.005385	CS pos: 27-28. SKA-DQ. Pr: 0.9272	plasmid	2494319	root; cellular organisms; Bacteria; Terrabacteria group; Firmicutes; Bacilli; Bacillales; Bacillaceae; Bacillus; Bacillus cereus group; Bacillus wiedmannii; Bacillus wiedmannii bv. thuringiensis
2	Firmicutes	plasmid			CP024685.1	(====> =>)	-4	group_00_Rap-NprR	2991	0.93	AZJ24084.1	474923	475996	+	3q15B00-i1	-	2.4e-89				RapA_[B._subtilis]	6.59e-21	28.102	68.5	AZJ24085.1	475993	476118	+	SP(Sec/SPI)	0.57281	0.001665	0.294467	0.131059	CS pos: 27-28. VPQ-QE. Pr: 0.0740	plasmid	2494319	root; cellular organisms; Bacteria; Terrabacteria group; Firmicutes; Bacilli; Bacillales; Bacillaceae; Bacillus; Bacillus cereus group; Bacillus wiedmannii; Bacillus wiedmannii bv. thuringiensis
2	Firmicutes	plasmid			CP029455.1	(====> =>)	-4	group_00_Rap-NprR	2991	0.93	QDD87050.1	272180	273253	+	3q15B00-i1	-	1.1e-89				RapA_[B._subtilis]	4e-22	24.444	94.2	QDD87051.1	273250	273375	+	SP(Sec/SPI)	0.687727	0.001817	0.106876	0.20358	CS pos: 27-28. VSQ-NE. Pr: 0.1849	plasmid	1396	root; cellular organisms; Bacteria; Terrabacteria group; Firmicutes; Bacilli; Bacillales; Bacillaceae; Bacillus; Bacillus cereus group; Bacillus cereus
2	Firmicutes	plasmid			CP029455.1	(====> =>)	-4	group_00_Rap-NprR	2991	0.93	QDD87100.1	317597	318670	+	3q15B00-i1	-	9.1e-90				RapA_[B._subtilis]	4.09e-20	27.007	68.5	QDD87101.1	318667	318792	+	SP(Sec/SPI)	0.598991	0.001729	0.218356	0.180924	CS pos: 27-28. VPQ-QE. Pr: 0.0733	plasmid	1396	root; cellular organisms; Bacteria; Terrabacteria group; Firmicutes; Bacilli; Bacillales; Bacillaceae; Bacillus; Bacillus cereus group; Bacillus cereus
2	Firmicutes	plasmid			CP031069.1	(====> =>)	-1	group_00_Rap-NprR	2991	0.93	QEL82613.1	473754	474854	+	3q15B00-i1	-	7.7e-85				RapA_[B._subtilis]	5.19e-26	25.824	94.4	QEL82614.1	474854	475012	+	SP(Sec/SPI)	0.922133	0.004323	0.059662	0.013883	CS pos: 26-27. LHA-PQ. Pr: 0.2147	plasmid	2217832	root; cellular organisms; Bacteria; Terrabacteria group; Firmicutes; Bacilli; Bacillales; Bacillaceae; Bacillus; Bacillus cereus group; unclassified Bacillus cereus group; Bacillus sp. JAS24-2
2	Firmicutes	plasmid			CP031069.1	(<= <====)	-4	group_00_Rap-NprR	2991	0.93	QEL82658.1	520861	521934	-	3q15B00-i1	-	2.6e-91				RapA_[B._subtilis]	5.45e-22	24.444	94.2	QEL82657.1	520739	520864	-	SP(Sec/SPI)	0.924387	0.001257	0.063147	0.011209	CS pos: 22-23. TNA-KD. Pr: 0.8129	plasmid	2217832	root; cellular organisms; Bacteria; Terrabacteria group; Firmicutes; Bacilli; Bacillales; Bacillaceae; Bacillus; Bacillus cereus group; unclassified Bacillus cereus group; Bacillus sp. JAS24-2
2	Firmicutes	plasmid			CP044979.1	(====> =>)	-1	group_00_Rap-NprR	2991	0.93	QFQ28467.1	34349	35440	+	3q15B00-i1	-	1.8e-92				RapA_[B._subtilis]	2.06e-24	24.033	94.4	QFQ28468.1	35440	35598	+	SP(Sec/SPI)	0.778073	0.002136	0.149683	0.070107	CS pos: 29-30. NQA-VN. Pr: 0.5118	plasmid	1428	root; cellular organisms; Bacteria; Terrabacteria group; Firmicutes; Bacilli; Bacillales; Bacillaceae; Bacillus; Bacillus cereus group; Bacillus thuringiensis
2	Firmicutes	plasmid			CP044979.1	(<= <====)	-1	group_00_Rap-NprR	2991	0.93	QFQ28552.1	147066	148166	-	3q15B00-i1	-	3e-87				RapA_[B._subtilis]	2.2e-26	25.967	94.4	QFQ28551.1	146908	147066	-	SP(Sec/SPI)	0.923165	0.003195	0.063688	0.009951	CS pos: 26-27. LHA-PQ. Pr: 0.2285	plasmid	1428	root; cellular organisms; Bacteria; Terrabacteria group; Firmicutes; Bacilli; Bacillales; Bacillaceae; Bacillus; Bacillus cereus group; Bacillus thuringiensis
2	Firmicutes	plasmid			CP053949.1	(<= <====)	-4	group_00_Rap-NprR	2991	0.93	QKH04789.1	295267	296340	-	3q15B00-i1	-	3.2e-90				RapA_[B._subtilis]	5.78e-22	24.198	89.9	QKH04788.1	295145	295270	-	SP(Sec/SPI)	0.648359	0.002212	0.246123	0.103306	CS pos: 27-28. VSQ-NE. Pr: 0.1572	plasmid	1396	root; cellular organisms; Bacteria; Terrabacteria group; Firmicutes; Bacilli; Bacillales; Bacillaceae; Bacillus; Bacillus cereus group; Bacillus cereus
2	Firmicutes	plasmid			CP053949.1	(<= <====)	-1	group_00_Rap-NprR	2991	0.93	QKH04801.1	305164	306255	-	3q15B00-i1	-	4.5e-93				RapA_[B._subtilis]	1.22e-25	24.309	94.4	QKH04800.1	305006	305164	-	SP(Sec/SPI)	0.777621	0.00211	0.152346	0.067923	CS pos: 29-30. NQA-VN. Pr: 0.5125	plasmid	1396	root; cellular organisms; Bacteria; Terrabacteria group; Firmicutes; Bacilli; Bacillales; Bacillaceae; Bacillus; Bacillus cereus group; Bacillus cereus
2	Firmicutes	plasmid			CP053952.1	(<= <====)	-4	group_00_Rap-NprR	2991	0.93	QKH10551.1	165117	166190	-	3q15B00-i1	-	3.2e-90				RapA_[B._subtilis]	5.78e-22	24.198	89.9	QKH10550.1	164995	165120	-	SP(Sec/SPI)	0.648359	0.002212	0.246123	0.103306	CS pos: 27-28. VSQ-NE. Pr: 0.1572	plasmid	1396	root; cellular organisms; Bacteria; Terrabacteria group; Firmicutes; Bacilli; Bacillales; Bacillaceae; Bacillus; Bacillus cereus group; Bacillus cereus
2	Firmicutes	plasmid			CP053952.1	(<= <====)	-1	group_00_Rap-NprR	2991	0.93	QKH10563.1	175014	176105	-	3q15B00-i1	-	4.5e-93				RapA_[B._subtilis]	1.22e-25	24.309	94.4	QKH10562.1	174856	175014	-	SP(Sec/SPI)	0.777621	0.00211	0.152346	0.067923	CS pos: 29-30. NQA-VN. Pr: 0.5125	plasmid	1396	root; cellular organisms; Bacteria; Terrabacteria group; Firmicutes; Bacilli; Bacillales; Bacillaceae; Bacillus; Bacillus cereus group; Bacillus cereus
2	Firmicutes	plasmid			CP050184.1	(<= <====)	-4	group_00_Rap-NprR	2991	0.93	QKO36642.1	100224	101333	-	3q15B00-i1	-	7.9e-94				RapA_[B._subtilis]	1.04e-15	23.333	93.8	QKO36641.1	100096	100227	-	SP(Sec/SPI)	0.703165	0.001822	0.259685	0.035329	CS pos: 27-28. TET-HK. Pr: 0.2029	plasmid	1428	root; cellular organisms; Bacteria; Terrabacteria group; Firmicutes; Bacilli; Bacillales; Bacillaceae; Bacillus; Bacillus cereus group; Bacillus thuringiensis
2	Firmicutes	plasmid			CP050184.1	(====> =>)	-4	group_00_Rap-NprR	2991	0.93	QKO36709.1	200891	201985	+	3q15B00-i1	-	9.7e-100				RapA_[B._subtilis]	9.62e-32	27.066	91	QKO36710.1	201982	202122	+	SP(Sec/SPI)	0.889448	0.00352	0.043549	0.063484	CS pos: 32-33. ALS-GD. Pr: 0.2261	plasmid	1428	root; cellular organisms; Bacteria; Terrabacteria group; Firmicutes; Bacilli; Bacillales; Bacillaceae; Bacillus; Bacillus cereus group; Bacillus thuringiensis
2	Firmicutes	plasmid			CP064876.1	(====> =>)	-1	group_00_Rap-NprR	2991	0.93	QQN86645.1	187924	189039	+	3q15B00-i1	-	2.6e-88				RapA_[B._subtilis]	2.51e-20	26.023	85.7	QQN86646.1	189039	189200	+	SP(Sec/SPI)	0.813383	0.002455	0.131806	0.052356	CS pos: 27-28. SKT-DQ. Pr: 0.2568	plasmid	155322	root; cellular organisms; Bacteria; Terrabacteria group; Firmicutes; Bacilli; Bacillales; Bacillaceae; Bacillus; Bacillus cereus group; Bacillus toyonensis
2	Firmicutes	plasmid			CP064876.1	(<= <====)	-4	group_00_Rap-NprR	2991	0.93	QQN86703.1	258293	259405	-	3q15B00-i1	-	1.1e-90				RapA_[B._subtilis]	1.51e-16	25.543	94.4	QQN86702.1	258168	258296	-	SP(Sec/SPI)	0.785893	0.002713	0.133997	0.077397	CS pos: 27-28. VEK-QH. Pr: 0.2972	plasmid	155322	root; cellular organisms; Bacteria; Terrabacteria group; Firmicutes; Bacilli; Bacillales; Bacillaceae; Bacillus; Bacillus cereus group; Bacillus toyonensis
2	Firmicutes	plasmid			CP043233.1	(<= <====)	-4	group_00_Rap-NprR	2991	0.93	QTM12923.1	406263	407357	-	3q15B00-i1	-	8.6e-94				RapA_[B._subtilis]	2.22e-28	25.549	94.4	QTM12922.1	406138	406266	-	SP(Sec/SPI)	0.770326	0.001665	0.214312	0.013697	CS pos: 27-28. TGS-QS. Pr: 0.1740	plasmid	1428	root; cellular organisms; Bacteria; Terrabacteria group; Firmicutes; Bacilli; Bacillales; Bacillaceae; Bacillus; Bacillus cereus group; Bacillus thuringiensis
2	Firmicutes	plasmid			CP043233.1	(<= <====)	1	group_00_Rap-NprR	2991	0.93	QTM13071.1	615454	616542	-	3q15B00-i1	-	8.3e-94				RapA_[B._subtilis]	1.29e-17	24.1	94.2	QTM13070.1	615321	615452	-	SP(Sec/SPI)	0.703165	0.001822	0.259685	0.035329	CS pos: 27-28. TET-HK. Pr: 0.2029	plasmid	1428	root; cellular organisms; Bacteria; Terrabacteria group; Firmicutes; Bacilli; Bacillales; Bacillaceae; Bacillus; Bacillus cereus group; Bacillus thuringiensis
2	Viruses	free phage			KY030782.1	(<= <====)	-11	group_00_Rap-NprR	2991	0.93	APD21157.1	10062	11201	-	3q15B00-i1	-	9.1e-121				RapA_[B._subtilis]	3.29e-121	47.354	99.2	APD21156.1	9896	10072	-	SP(Sec/SPI)	0.758755	0.003808	0.053226	0.184212	CS pos: 33-34. QEA-RR. Pr: 0.1115	segment	10736	root; Viruses; Duplodnaviria; Heunggongvirae; Uroviricota; Caudoviricetes; Caudovirales; Siphoviridae; Spbetavirus; unclassified Spbetavirus; Bacillus phage phi3T
2	Viruses	free phage			KY030782.1	(====> =>)	30	group_04_AimR_B._subtilis_phages	20	0.87	APD21232.1	68883	70019	+	42932	48452_13	7.6e-09				AimR_[B._phage_phi3T]	0	100	100	APD21233.1	70050	70181	+	SP(Sec/SPI)	0.915247	0.004922	0.076225	0.003606	CS pos: 30-31. ASA-SD. Pr: 0.7048	segment	10736	root; Viruses; Duplodnaviria; Heunggongvirae; Uroviricota; Caudoviricetes; Caudovirales; Siphoviridae; Spbetavirus; unclassified Spbetavirus; Bacillus phage phi3T
2	Firmicutes	intact prophage	intact(100)	2061413-2106791	CP045820.1	(====> =>)	-4	group_00_Rap-NprR	2991	0.93	QGI17697.1	2063249	2064364	+	3q15B00-i1	-	4e-82				RapA_[B._subtilis]	1.04e-30	27.54	96.6	QGI17698.1	2064361	2064483	+	SP(Sec/SPI)	0.670126	0.001642	0.310703	0.017529	CS pos: 25-26. LST-DS. Pr: 0.1903	chromosome	1423	root; cellular organisms; Bacteria; Terrabacteria group; Firmicutes; Bacilli; Bacillales; Bacillaceae; Bacillus; Bacillus subtilis group; Bacillus subtilis
2	Firmicutes	intact prophage	intact(100)	2061413-2106791	CP045820.1	(<= <====)	39	group_04_AimR_B._subtilis_phages	20	0.87	QGI17747.1	2104690	2105652	-	3u4tB00-i2	-	5.4e-06				AimR_[B._phage_phi3T]	4.38e-58	35.294	80.4	QGI17746.1	2104525	2104650	-	SP(Sec/SPI)	0.794396	0.002294	0.18131	0.022	CS pos: 30-31. ASG-DV. Pr: 0.2520	chromosome	1423	root; cellular organisms; Bacteria; Terrabacteria group; Firmicutes; Bacilli; Bacillales; Bacillaceae; Bacillus; Bacillus subtilis group; Bacillus subtilis
2	Firmicutes	questionable prophage	questionable(70)	3571462-3712516	CP028208.1	(====> =>)	-4	group_00_Rap-NprR	2991	0.93	QHK65763.1	3706317	3707477	+	3q15B00-i1	-	7.9e-97				RapA_[B._subtilis]	3.05e-73	36.504	99.2	QHK65764.1	3707474	3707593	+	SP(Sec/SPI)	0.698303	0.003436	0.237901	0.06036	CS pos: 21-22. VGA-SY. Pr: 0.3665	chromosome	492670	root; cellular organisms; Bacteria; Terrabacteria group; Firmicutes; Bacilli; Bacillales; Bacillaceae; Bacillus; Bacillus subtilis group; Bacillus amyloliquefaciens group; Bacillus velezensis
2	Firmicutes	questionable prophage	questionable(70)	3571462-3712516	CP028208.1	(<= <====)	28	group_04_AimR_B._subtilis_phages	20	0.87	QHK65689.1	3645494	3646648	-	51037	48452_16	1.6e-06				AimR_[B._phage_phi3T]	5.31e-161	58.311	98.7	QHK65688.1	3645340	3645465	-	SP(Sec/SPI)	0.771973	0.002265	0.213083	0.012679	CS pos: 27-28. VQT-AN. Pr: 0.4538	chromosome	492670	root; cellular organisms; Bacteria; Terrabacteria group; Firmicutes; Bacilli; Bacillales; Bacillaceae; Bacillus; Bacillus subtilis group; Bacillus amyloliquefaciens group; Bacillus velezensis
2	Firmicutes	questionable prophage	questionable(70)	2688985-2820616	CP028211.1	(<= <====)	-4	group_00_Rap-NprR	2991	0.93	QHL98503.1	2694024	2695184	-	3q15B00-i1	-	7.9e-97				RapA_[B._subtilis]	3.05e-73	36.504	99.2	QHL98502.1	2693908	2694027	-	SP(Sec/SPI)	0.698303	0.003436	0.237901	0.06036	CS pos: 21-22. VGA-SY. Pr: 0.3665	chromosome	492670	root; cellular organisms; Bacteria; Terrabacteria group; Firmicutes; Bacilli; Bacillales; Bacillaceae; Bacillus; Bacillus subtilis group; Bacillus amyloliquefaciens group; Bacillus velezensis
2	Firmicutes	questionable prophage	questionable(70)	2688985-2820616	CP028211.1	(====> =>)	28	group_04_AimR_B._subtilis_phages	20	0.87	QHL98577.1	2754853	2756007	+	51037	48452_16	1.6e-06				AimR_[B._phage_phi3T]	5.31e-161	58.311	98.7	QHL98578.1	2756036	2756161	+	SP(Sec/SPI)	0.771973	0.002265	0.213083	0.012679	CS pos: 27-28. VQT-AN. Pr: 0.4538	chromosome	492670	root; cellular organisms; Bacteria; Terrabacteria group; Firmicutes; Bacilli; Bacillales; Bacillaceae; Bacillus; Bacillus subtilis group; Bacillus amyloliquefaciens group; Bacillus velezensis
2	Firmicutes	questionable prophage	questionable(90)	2757413-2892870	CP031694.1	(<= <====)	-4	group_00_Rap-NprR	2991	0.93	QHM88737.1	2766433	2767593	-	3q15B00-i1	-	8.3e-97				RapA_[B._subtilis]	8.97e-74	36.504	99.2	QHM88736.1	2766317	2766436	-	SP(Sec/SPI)	0.698303	0.003436	0.237901	0.06036	CS pos: 21-22. VGA-SY. Pr: 0.3665	chromosome	492670	root; cellular organisms; Bacteria; Terrabacteria group; Firmicutes; Bacilli; Bacillales; Bacillaceae; Bacillus; Bacillus subtilis group; Bacillus amyloliquefaciens group; Bacillus velezensis
2	Firmicutes	questionable prophage	questionable(90)	2757413-2892870	CP031694.1	(====> =>)	29	group_04_AimR_B._subtilis_phages	20	0.87	QHM88813.1	2829070	2830209	+	42932	48452_13	3.1e-06				AimR_[B._phage_phi3T]	0	75.532	98.7	QHM88814.1	2830239	2830370	+	SP(Sec/SPI)	0.786007	0.003032	0.19199	0.018972	CS pos: 27-28. VNT-AS. Pr: 0.5168	chromosome	492670	root; cellular organisms; Bacteria; Terrabacteria group; Firmicutes; Bacilli; Bacillales; Bacillaceae; Bacillus; Bacillus subtilis group; Bacillus amyloliquefaciens group; Bacillus velezensis
2	Firmicutes	incomplete prophage	incomplete(60)	2128592-2264058	CP006890.1	(====> =>)	-4	group_00_Rap-NprR	2991	0.93	AHZ16188.1	2256349	2257509	+	3q15B00-i1	-	7.9e-97				RapA_[B._subtilis]	4.73e-73	36.504	99.2	AHZ16189.1	2257506	2257625	+	SP(Sec/SPI)	0.698303	0.003436	0.237901	0.06036	CS pos: 21-22. VGA-SY. Pr: 0.3665	chromosome	1423138	root; cellular organisms; Bacteria; Terrabacteria group; Firmicutes; Bacilli; Bacillales; Bacillaceae; Bacillus; Bacillus subtilis group; Bacillus amyloliquefaciens group; Bacillus velezensis; Bacillus velezensis SQR9
2	Firmicutes	incomplete prophage	incomplete(60)	2128592-2264058	CP006890.1	(<= <====)	28	group_04_AimR_B._subtilis_phages	20	0.87	AHZ16118.1	2191528	2192682	-	51037	48452_16	1.9e-06				AimR_[B._phage_phi3T]	1.1e-160	58.575	98.7	AHZ16117.1	2191374	2191499	-	SP(Sec/SPI)	0.771973	0.002265	0.213083	0.012679	CS pos: 27-28. VQT-AN. Pr: 0.4538	chromosome	1423138	root; cellular organisms; Bacteria; Terrabacteria group; Firmicutes; Bacilli; Bacillales; Bacillaceae; Bacillus; Bacillus subtilis group; Bacillus amyloliquefaciens group; Bacillus velezensis; Bacillus velezensis SQR9
2	Firmicutes	incomplete prophage	incomplete(10)	1871314-1880507	CP021434.1	(=> ====>)	156	group_18	4	1	ARU61135.1	1872944	1874260	+	2qfcA00-i1	-	3.6e-32	3u3wA01-i2	-	1.1e-19					ARU61134.1	1872599	1872787	+	SP(Sec/SPI)	0.912998	0.00658	0.038945	0.041476	CS pos: 28-29. NVA-HD. Pr: 0.3481	chromosome	1903704	root; cellular organisms; Bacteria; Terrabacteria group; Firmicutes; Bacilli; Bacillales; Alicyclobacillaceae; Tumebacillus; Tumebacillus avium
2	Firmicutes	incomplete prophage	incomplete(10)	1871314-1880507	CP021434.1	(====> =>)	-8	group_20	3	0	ARU61133.1	1871314	1872606	+	2qfcA00-i1	-	6.3e-29	3u3wA01-i2	-	5.2e-18					ARU61134.1	1872599	1872787	+	SP(Sec/SPI)	0.912998	0.00658	0.038945	0.041476	CS pos: 28-29. NVA-HD. Pr: 0.3481	chromosome	1903704	root; cellular organisms; Bacteria; Terrabacteria group; Firmicutes; Bacilli; Bacillales; Alicyclobacillaceae; Tumebacillus; Tumebacillus avium
