## Supplementary material for "RRNPP_detector: a tool to detect RRNPP quorum sensing systems in chromosomes, plasmids and phages of gram-positive bacteria": TableS4

### Sheet: putative_BGC_regulated_by_QSSs
genomic_accession	lineage	genetic_element	family	receptor	propeptide	QSS_start	QSS_end	BGC_class	BGC_start	BGC_end	figure_5	Potential RiPP precursor peptide(s)	comment
CP018622.1	root; cellular organisms; Bacteria; Terrabacteria group; Firmicutes; Bacilli; Bacillales; Bacillaceae; Virgibacillus; Virgibacillus dokdonensis	chromosome	group_00_Rap-NprR	AUJ26475.1	AUJ26474.1	3685101	3686534	T3PKS	3645405	3685241
CP001879.1	root; cellular organisms; Bacteria; Terrabacteria group; Firmicutes; Bacilli; Bacillales; Bacillaceae; Alkalihalobacillus; Alkalihalobacillus pseudofirmus; Bacillus pseudofirmus OF4	plasmid	group_01_PlcR	ADC52264.1	ADC52265.1	271637	272865	LAP	264041	285222	BGC #1 in Figure 5B	ADC52266.1 [hypothetical protein]
CP045403.1	root; cellular organisms; Bacteria; Terrabacteria group; Firmicutes; Bacilli; Bacillales; Bacillaceae; Bacillus; unclassified Bacillus (in: Bacteria); Bacillus sp. THAF10	chromosome	group_01_PlcR	QFT90787.1	QFT90786.1	3656880	3658120	thiopeptide	3650647	3677191
CP065544.1	root; cellular organisms; Bacteria; Terrabacteria group; Firmicutes; Bacilli; Bacillales; Bacillaceae; Bacillus; unclassified Bacillus (in: Bacteria); Bacillus sp. V3	chromosome	group_01_PlcR	QTC40431.1	QTC40430.1	2966659	2967911	RiPP-like	2966659	2975786		No annotated candidates (adjacent non-annotated small ORFs must be checked)
CP065546.1	root; cellular organisms; Bacteria; Terrabacteria group; Firmicutes; Bacilli; Bacillales; Bacillaceae; Lysinibacillus; unclassified Lysinibacillus; Lysinibacillus sp. JNUCC-52	chromosome	group_01_PlcR	QPQ37140.1	QPQ37139.1	1878620	1879782	LAP	1864663	1886588		No annotated candidates (adjacent non-annotated small ORFs must be checked)
CP003122.1	root; cellular organisms; Bacteria; Terrabacteria group; Firmicutes; Bacilli; Lactobacillales; Streptococcaceae; Streptococcus; Streptococcus parasanguinis; Streptococcus parasanguinis FW213	chromosome	group_01_PlcR	AFJ26812.1	AFJ26811.1	1888080	1889305	RiPP-like, RaS-RiPP	1876599	1906405		AFJ26818.1 [hypothetical protein]
CP027540.1	root; cellular organisms; Bacteria; Terrabacteria group; Firmicutes; Bacilli; Lactobacillales; Streptococcaceae; Streptococcus; Streptococcus pneumoniae	chromosome	group_01_PlcR	AVN86787.1	AVN86788.1	1738693	1739918	Lanthipeptide-class-II	1730556	1753546	BGC #1 in Figure 5A	AVN86789.1 and AVN86790.1 [PneA1 and PneA2 lanthipeptides]
AP018936.1	root; cellular organisms; Bacteria; Terrabacteria group; Firmicutes; Bacilli; Lactobacillales; Streptococcaceae; Streptococcus; Streptococcus pneumoniae	chromosome	group_01_PlcR	BBG35746.1	BBG35747.1	1868441	1869666	Lanthipeptide-class-II	1860304	1883294	Similar to BGC #1 in Figure 5A	Similar genomic context as line 8
CP025256.1	root; cellular organisms; Bacteria; Terrabacteria group; Firmicutes; Bacilli; Lactobacillales; Streptococcaceae; Streptococcus; Streptococcus pneumoniae	chromosome	group_01_PlcR	AUF85638.1	AUF85639.1	1856747	1857972	Lanthipeptide-class-II	1848610	1871600	Similar to BGC #1 in Figure 5A	Similar genomic context as line 8
CP026670.1	root; cellular organisms; Bacteria; Terrabacteria group; Firmicutes; Bacilli; Lactobacillales; Streptococcaceae; Streptococcus; Streptococcus pneumoniae	chromosome	group_01_PlcR	AVD75836.1	AVD75837.1	1906673	1907898	Lanthipeptide-class-II	1898536	1921526	Similar to BGC #1 in Figure 5A	Similar genomic context as line 8
CP036529.1	root; cellular organisms; Bacteria; Terrabacteria group; Firmicutes; Bacilli; Lactobacillales; Streptococcaceae; Streptococcus; Streptococcus pneumoniae	chromosome	group_01_PlcR	QBK28402.1	QBK28401.1	1321786	1323011	Lanthipeptide-class-II	1308158	1331148	Similar to BGC #1 in Figure 5A	Similar genomic context as line 8
CP038808.1	root; cellular organisms; Bacteria; Terrabacteria group; Firmicutes; Bacilli; Lactobacillales; Streptococcaceae; Streptococcus; Streptococcus pneumoniae	chromosome	group_01_PlcR	QEL29054.1	QEL29055.1	1730706	1731931	Lanthipeptide-class-II	1722569	1745559	Similar to BGC #1 in Figure 5A	Similar genomic context as line 8
CP061208.1	root; cellular organisms; Bacteria; Terrabacteria group; Firmicutes; Bacilli; Lactobacillales; Streptococcaceae; Streptococcus; Streptococcus pneumoniae	chromosome	group_01_PlcR	QUY40015.1	QUY40016.1	1738651	1739876	Lanthipeptide-class-II	1730514	1753504	Similar to BGC #1 in Figure 5A	Similar genomic context as line 8
LR216064.1	root; cellular organisms; Bacteria; Terrabacteria group; Firmicutes; Bacilli; Lactobacillales; Streptococcaceae; Streptococcus; Streptococcus pneumoniae	chromosome	group_01_PlcR	VFI48479.1	VFI48482.1	1766350	1767576	Lanthipeptide-class-II	1758214	1781204	Similar to BGC #1 in Figure 5A	Similar genomic context as line 8
LR536843.1	root; cellular organisms; Bacteria; Terrabacteria group; Firmicutes; Bacilli; Lactobacillales; Streptococcaceae; Streptococcus; Streptococcus pneumoniae	chromosome	group_01_PlcR	VGM82870.1	VGM82873.1	1770790	1772015	Lanthipeptide-class-II	1762655	1785645	Similar to BGC #1 in Figure 5A	Similar genomic context as line 8
LS483374.1	root; cellular organisms; Bacteria; Terrabacteria group; Firmicutes; Bacilli; Lactobacillales; Streptococcaceae; Streptococcus; Streptococcus pneumoniae	chromosome	group_01_PlcR	SQG02784.1	SQG02785.1	1738694	1739919	Lanthipeptide-class-II	1730557	1753547	Similar to BGC #1 in Figure 5A	Similar genomic context as line 8
LS483390.1	root; cellular organisms; Bacteria; Terrabacteria group; Firmicutes; Bacilli; Lactobacillales; Streptococcaceae; Streptococcus; Streptococcus pneumoniae	chromosome	group_01_PlcR	SQG34999.1	SQG35000.1	1732072	1733297	Lanthipeptide-class-II	1723935	1746925	Similar to BGC #1 in Figure 5A	Similar genomic context as line 8
CP000410.2	root; cellular organisms; Bacteria; Terrabacteria group; Firmicutes; Bacilli; Lactobacillales; Streptococcaceae; Streptococcus; Streptococcus pneumoniae; Streptococcus pneumoniae D39	chromosome	group_01_PlcR	ABJ55500.1	ABJ54446.1	1738237	1739462	Lanthipeptide-class-II	1730100	1753090	Similar to BGC #1 in Figure 5A	Similar genomic context as line 8
AE007317.1	root; cellular organisms; Bacteria; Terrabacteria group; Firmicutes; Bacilli; Lactobacillales; Streptococcaceae; Streptococcus; Streptococcus pneumoniae; Streptococcus pneumoniae R6	chromosome	group_01_PlcR	AAL00566.1	AAL00567.1	1730704	1731929	Lanthipeptide-class-II	1722567	1745557	Similar to BGC #1 in Figure 5A	Similar genomic context as line 8
AE005672.3	root; cellular organisms; Bacteria; Terrabacteria group; Firmicutes; Bacilli; Lactobacillales; Streptococcaceae; Streptococcus; Streptococcus pneumoniae; Streptococcus pneumoniae TIGR4	chromosome	group_01_PlcR	AAK76014.1	AAK76015.1	1849039	1850264	Lanthipeptide-class-II	1840902	1863892	Similar to BGC #1 in Figure 5A	Similar genomic context as line 8
CP058741.1	root; cellular organisms; Bacteria; Terrabacteria group; Firmicutes; Bacilli; Lactobacillales; Streptococcaceae; Streptococcus; Streptococcus suis	chromosome	group_01_PlcR	QOE27636.1	QOE27637.1	303078	304203	RiPP-like	299220	311439		QOE27641.1 [SPAR17_0115 family bacteriocin-like peptide]
CP002641.1	root; cellular organisms; Bacteria; Terrabacteria group; Firmicutes; Bacilli; Lactobacillales; Streptococcaceae; Streptococcus; Streptococcus suis; Streptococcus suis D9	chromosome	group_01_PlcR	AER18177.1	AER18176.1	1993531	1994655	RiPP-like	1986295	1998514		AER18172.1 [SPH_0218 family bacteriocin-like peptide]
LR822037.1	root; cellular organisms; Bacteria; Terrabacteria group; Firmicutes; Bacilli; Lactobacillales; Streptococcaceae; Streptococcus; Streptococcus thermophilus	chromosome	group_01_PlcR	CAD0171663.1	CAD0171664.1	845341	846603	RaS-RiPP, RaS-RiPP	814170	850498		CAD0171653.1 [conserved protein of unknown function]
CP006805.1	root; cellular organisms; Bacteria; Terrabacteria group; Firmicutes; Bacilli; Lactobacillales; Streptococcaceae; Streptococcus; unclassified Streptococcus; Streptococcus sp. I-G2	chromosome	group_01_PlcR	AGY39829.1	AGY39828.1	639844	641068	RaS-Ripp, sactipeptide	623227	645779	BGC #1 in Figure 5C	AGY39823.1 [subtilosin family bacteriocin]
CP007806.1	root; cellular organisms; Bacteria; Terrabacteria group; Firmicutes; Bacilli; Bacillales; Paenibacillaceae; Brevibacillus; Brevibacillus laterosporus; Brevibacillus laterosporus LMG 15441	chromosome	group_05	AIG25315.1	AIG25316.1	1014247	1015683	NRPS-like, NRPS	918406	1011871
CP048799.1	root; cellular organisms; Bacteria; Terrabacteria group; Firmicutes; Bacilli; Bacillales; Paenibacillaceae; Brevibacillus; unclassified Brevibacillus; Brevibacillus sp. 7WMA2	chromosome	group_05	QIC04467.1	QIC04468.1	463604	465042	NRPS	461715	511537
CP048104.1	root; cellular organisms; Bacteria; Terrabacteria group; Firmicutes; Bacilli; Bacillales; Thermoactinomycetaceae; Kroppenstedtia; Kroppenstedtia pulmonis	chromosome	group_09	QKG83360.1	QKG83361.1	401648	403112	NRPS	383708	437197	BGC #2 in Figure 5C
CP048104.1	root; cellular organisms; Bacteria; Terrabacteria group; Firmicutes; Bacilli; Bacillales; Thermoactinomycetaceae; Kroppenstedtia; Kroppenstedtia pulmonis	chromosome	group_09	QKG83754.1	QKG83753.1	852897	854361	RRE-containing, NRPS, T1PKS	852754	912096
CP016090.1	root; cellular organisms; Bacteria; Terrabacteria group; Firmicutes; Clostridia; Eubacteriales; Clostridiaceae; Clostridium; Clostridium beijerinckii	chromosome	group_12	AQS06673.1	AQS06674.1	4530717	4532208	NRPS, prodigiosin	4484752	4548714
CP016087.1	root; cellular organisms; Bacteria; Terrabacteria group; Firmicutes; Clostridia; Eubacteriales; Clostridiaceae; Clostridium; Clostridium saccharoperbutylacetonicum	chromosome	group_12	AQR95344.1	AQR95343.1	2862657	2864204	NRPS, T1PKs, NRPS-like	2851716	2907471	BGC #3 in Figure 5C
CP004121.1	root; cellular organisms; Bacteria; Terrabacteria group; Firmicutes; Clostridia; Eubacteriales; Clostridiaceae; Clostridium; Clostridium saccharoperbutylacetonicum; Clostridium saccharoperbutylacetonicum N1-4; Clostridium saccharoperbutylacetonicum N1-4(HMT)	chromosome	group_12	AGF56687.1	AGF56686.1	3177816	3179363	NRPS, T1PKs, NRPS-like	3167171	3222630
CP044492.1	root; cellular organisms; Bacteria; Terrabacteria group; Firmicutes; Bacilli; Lactobacillales; Streptococcaceae; Streptococcus; Streptococcus mutans	chromosome	group_14	QFG43931.1	QFG42931.1	107464	108837	Lanthipeptide-class-II	98906	121611		QFG42931.1 [lanthipeptide]	RRNPP_detector detected precursor peptide as QSS propeptide because it harbors a signal sequence for the SEC-translocon. However, two potential QSS peptides are encoded by non-annotated ORFs in the intergenic region between the receptor and the precursor peptide: MPFFWENLKQRILPYSCLQ and MKKFFKNFIFANFLIVVKKMVNCKCKIFDQNFTF
CP066294.2	root; cellular organisms; Bacteria; Terrabacteria group; Firmicutes; Bacilli; Lactobacillales; Streptococcaceae; Streptococcus; Streptococcus mutans	chromosome	group_14	QQL47015.1	QQL47016.1	1649387	1650760	Lanthipeptide-class-II	1640829	1663534		Similar genomic context as line 33	RRNPP_detector detected precursor peptide as QSS propeptide because it harbors a signal sequence for the SEC-translocon. However, two potential QSS peptides are encoded by non-annotated ORFs in the intergenic region between the receptor and the precursor peptide: MPFFWENLKQRILPYSCLQ and MKKFFKNFIFANFLIVVKKMVNCKCKIFDQNFTF
LR216064.1	root; cellular organisms; Bacteria; Terrabacteria group; Firmicutes; Bacilli; Lactobacillales; Streptococcaceae; Streptococcus; Streptococcus pneumoniae	chromosome	group_14	VFI37753.1	VFI37759.1	133454	134725	Lanthipeptide-class-I	124908	148961		VFI37759.1 [bacteriocin]	RRNPP_detector detected precursor peptide as QSS propeptide because it harbors a signal sequence for the SEC-translocon. However, two potential QSS peptides are encoded by non-annotated ORFs in the intergenic region between the receptor and the precursor peptide: MLKFVSSYFSTPH and MRFSKISQFSCYTVLIKHLK
LR216065.1	root; cellular organisms; Bacteria; Terrabacteria group; Firmicutes; Bacilli; Lactobacillales; Streptococcaceae; Streptococcus; Streptococcus pneumoniae	chromosome	group_14	VFI39197.1	VFI39204.1	122586	123706	Lanthipeptide-class-I	113889	137942		Similar genomic context as line 35	RRNPP_detector detected precursor peptide as QSS propeptide because it harbors a signal sequence for the SEC-translocon. However, two potential QSS peptides are encoded by non-annotated ORFs in the intergenic region between the receptor and the precursor peptide: MGIRKNIKYAIF and MRFSKISQFSCYTVLIKHLKQILGRRSGL
CP068564.1	root; cellular organisms; Bacteria; Terrabacteria group; Firmicutes; Tissierellia; Tissierellales; Tissierellaceae; Keratinibaculum; Keratinibaculum paraultunense	chromosome	group_15	QQY79072.1	QQY79071.1	1563917	1565119	Lanthipeptide-class-II	1546783	1569851	BGC #4 in Figure 5C	multiple peptides including QQY79064.1 and QQY79065.1 [lanthipeptides]
LR594034.1	root; cellular organisms; Bacteria; Terrabacteria group; Firmicutes; Bacilli; Lactobacillales; Streptococcaceae; Streptococcus; Streptococcus dysgalactiae group; Streptococcus dysgalactiae; Streptococcus dysgalactiae subsp. equisimilis	chromosome	group_18_Rgg2	VTS19881.1	VTS19897.1	557315	558682	Lanthipeptide-class-II	548923	576725		VTS19897.1 and VTS19913.1 [LtnA1 and LtnA2 lanthipeptides]	RRNPP_detector detected precursor peptide as QSS propeptide because it harbors a signal sequence for the SEC-translocon. However, a Shp QSS propeptide is encoded by a non-annotated ORF in the intergenic region between the receptor and the precursor peptide: MKKISKLVPILVFVMDIIIIVGG
LR594045.1	root; cellular organisms; Bacteria; Terrabacteria group; Firmicutes; Bacilli; Lactobacillales; Streptococcaceae; Streptococcus; Streptococcus dysgalactiae group; Streptococcus dysgalactiae; Streptococcus dysgalactiae subsp. equisimilis	chromosome	group_18_Rgg2	VTS99326.1	VTS99333.1	507941	509308	Lanthipeptide-class-II	499549	527351		Similar genomic context as line 38	RRNPP_detector detected precursor peptide as QSS propeptide because it harbors a signal sequence for the SEC-translocon. However, a Shp QSS propeptide is encoded by a non-annotated ORF in the intergenic region between the receptor and the precursor peptide: MKKISKLVPILVFVMDIIIIVGG
LS483413.1	root; cellular organisms; Bacteria; Terrabacteria group; Firmicutes; Bacilli; Lactobacillales; Streptococcaceae; Streptococcus; Streptococcus dysgalactiae group; Streptococcus dysgalactiae; Streptococcus dysgalactiae subsp. equisimilis	chromosome	group_18_Rgg2	SQG92473.1	SQG92474.1	597071	598438	Lanthipeptide-class-II	588679	616481		Similar genomic context as line 38	RRNPP_detector detected precursor peptide as QSS propeptide because it harbors a signal sequence for the SEC-translocon. However, a Shp QSS propeptide is encoded by a non-annotated ORF in the intergenic region between the receptor and the precursor peptide: MKKISKLVPILVFVMDIIIIVGG
LR134317.1	root; cellular organisms; Bacteria; Terrabacteria group; Firmicutes; Bacilli; Lactobacillales; Streptococcaceae; Streptococcus; Streptococcus dysgalactiae group; Streptococcus equi; Streptococcus equi subsp. zooepidemicus	chromosome	group_18_Rgg2	VEF05452.1	VEF05454.1	342704	344074	Lanthipeptide-class-II	334288	362090		Similar genomic context as line 38	RRNPP_detector detected precursor peptide as QSS propeptide because it harbors a signal sequence for the SEC-translocon. However, a Shp QSS propeptide is encoded by a non-annotated ORF in the intergenic region between the receptor and the precursor peptide: MKKISKFLSILMLVMDIIIIVGG
CP022657.1	root; cellular organisms; Bacteria; Terrabacteria group; Firmicutes; Bacilli; Bacillales; Alicyclobacillaceae; Tumebacillus; Tumebacillus algifaecis	chromosome	group_20	ASS75455.1	ASS75456.1	2653983	2655511	LAP, thiopeptide, NRPS, T1PKs, phosphonate	2632160	2724198	BGC #5 in Figure 5C	ASS75452.1, ASS75453.1 and ASS75454.1 [bacteriocins thiazolylpeptide-type]
CP009627.1	root; cellular organisms; Bacteria; Terrabacteria group; Firmicutes; Bacilli; Bacillales; Bacillaceae; Bacillus; Bacillus cereus group; Bacillus cereus; Bacillus cereus ATCC 4342	plasmid	group_26	AJH71637.1	AJH71621.1	24863	26556	Lanthipeptide-class-II	11015	36802	BGC #2 in Figure 5B	multiple peptides including AJH71639.1 and AJH71631.1 [lanA1 and lanA2 lanthipeptides]
CP053956.1	root; cellular organisms; Bacteria; Terrabacteria group; Firmicutes; Bacilli; Bacillales; Bacillaceae; Bacillus; Bacillus cereus group; Bacillus tropicus	plasmid	group_26	QKH59184.1	QKH59185.1	24525	26218	Lanthipeptide-class-II	10677	34163	Similar to BGC #2 in Figure 5B	similar genomic context as line 43
CP012148.1	root; cellular organisms; Bacteria; Terrabacteria group; Firmicutes; Bacilli; Lactobacillales; Lactobacillaceae; Lacticaseibacillus; Lacticaseibacillus paracasei	chromosome	group_27	AKU60481.1	AKU60480.1	2452009	2453165	RiPP-like	2440280	2452140	0.3	AKU60476.1 [bacteriocin]
CP040586.1	root; cellular organisms; Bacteria; Terrabacteria group; Firmicutes; Bacilli; Lactobacillales; Lactobacillaceae; Furfurilactobacillus; Furfurilactobacillus rossiae	chromosome	group_29	QLE65118.1	QLE65117.1	2465492	2466615	Lanthipeptide-class-I	2460516	2484805		QLE65124.1 [hypothetical protein]
CP019985.1	root; cellular organisms; Bacteria; Terrabacteria group; Firmicutes; Bacilli; Bacillales; Bacillaceae; Alkalihalobacillus; Alkalihalobacillus clausii	chromosome	singleton_14	AST96220.1	AST98586.1	2047602	2048994	Lanthipeptide-class-I	2039118	2063631		AST98586.1 [bacteriocin]	RRNPP_detector detected precursor peptide as QSS propeptide because it harbors a signal sequence for the SEC-translocon.
